# Cyanophage thioredoxin and virulence enhancer genes differentially contribute to phage fitness and infection of marine *Synechococcus*

**DOI:** 10.1101/2025.10.05.680603

**Authors:** Ran Tahan, Dror Shitrit, Debbie Lindell

## Abstract

Environmental viruses, including marine cyanophages, carry many homologs of cellular genes (auxiliary metabolic genes), as well as small genes of unknown function (viral dark matter). However, the functional relevance and evolutionary benefits of these genes remain largely unknown. One such cellular-like gene codes for thioredoxin, a redox-regulating protein. Here we investigated the distribution of thioredoxin and a small gene of unknown function (*cve*) in diverse phage isolates. We found that thioredoxin is common among viruses isolated on diverse hosts from a variety of environments. In contrast, *cve* is restricted to marine cyanophages yet is present in multiple discrete cyanophage families. Investigation of the function of the thioredoxin gene via its deletion from a T7-like marine cyanophage, Syn5, revealed that it enhanced cyanophage fitness, increasing genome replication and progeny production during infection of *Synechococcus* WH8109. Furthermore, this thioredoxin was redox active and negatively impacted *Synechococcus* growth, indicating an underlying effect on host physiology. Deletion of *cve* showed that it increased cyanophage virulence, yet reduced progeny production. Despite this trade-off, it significantly enhanced overall cyanophage fitness, unveiling a host-type-specific virulence enhancer, that likely improves infection success and contributes to cyanobacterial mortality in the oceans. Thus, we named this gene *cve* for cyanophage virulence enhancer. Our findings suggest that virus-encoded thioredoxins are likely to provide an evolutionary advantage to a wide range of viruses and that at least some small, non-core viral dark matter genes are likely to be functionally important for phage infection and fitness, impacting microbial populations and organic matter recycling.
