## Supplementary material for "Cyanophage thioredoxin and virulence enhancer genes differentially contribute to phage fitness and infection of marine *Synechococcus*": Table S2 - phage host pair and taxonomy

### Sheet: phage-host table
Table S2 - Phage-host pairs and taxonomy
Phage	Isolation or known host	Phage taxonomy	Source	Isolation environment
>Synechococcus_phage_Syn5	>Synechococcus_sp._WH_8109	Duplodnaviria; Heunggongvirae; Uroviricota; Caudoviricetes; Autographivirales; Voetvirus; Voetvirus syn5	Virus-host DB	Marine
>Synechococcus_phage_P60	>Synechococcus_sp._WH_7805	Duplodnaviria; Heunggongvirae; Uroviricota; Caudoviricetes; Autographivirales; Tiilvirus; Tiilvirus P60	NCBI	Marine
>Synechococcus phage S-CBP42	>Synechococcus_sp._WH_7803	Duplodnaviria; Heunggongvirae; Uroviricota; Caudoviricetes; Autographivirales; Aegirvirus; Aegirvirus SCBP42	Huang et al. 2015	Marine
>Synechococcus T7-like virus S-TIP28	>Synechococcus_sp._CC9605	Duplodnaviria; Heunggongvirae; Uroviricota; Caudoviricetes; Autographivirales; Autographivirales incertae sedis; Tiranvirus; Tiranvirus STIP28	Virus-host DB	Marine
>Synechococcus_phage_S-RS29	unknown	Duplodnaviria; Heunggongvirae; Uroviricota; Caudoviricetes; Pantevenvirales; Kyanoviridae; Tefnutvirus; unclassified Tefnutvirus	Virus-host DB	Marine
>Synechococcus_phage_S-8S55	>Synechococcus_sp._WH_8102	Duplodnaviria; Heunggongvirae; Uroviricota; Caudoviricetes; Pantevenvirales; Kyanoviridae; Kanaloavirus; unclassified Kanaloavirus	Virus-host DB	Marine
>Synechococcus_phage_S-H35	>Synechococcus_sp._WH_8102	Duplodnaviria; Heunggongvirae; Uroviricota; Caudoviricetes; Pantevenvirales; Kyanoviridae; Shandvirus; Shandvirus sh35	NCBI	Marine
>Synechococcus_phage_S-8S29	>Synechococcus_sp._WH_8102	Duplodnaviria; Heunggongvirae; Uroviricota; Caudoviricetes; Pantevenvirales; Kyanoviridae; Tefnutvirus; unclassified Tefnutvirus	Virus-host DB	Marine
>Synechococcus_phage_S-H9-2	>Synechococcus_sp._WH_8102	Duplodnaviria; Heunggongvirae; Uroviricota; Caudoviricetes; Pantevenvirales; Kyanoviridae; Yushanluvirus; Yushanluvirus satich	Luo et al. 2023	Marine
>Synechococcus_phage_S-8S53	>Synechococcus_sp._WH_8102	Duplodnaviria; Heunggongvirae; Uroviricota; Caudoviricetes; Pantevenvirales; Kyanoviridae; Kanaloavirus; unclassified Kanaloavirus	Virus-host DB	Marine
>Synechococcus_phage_S-H25	>Synechococcus_sp._WH_8102	Duplodnaviria; Heunggongvirae; Uroviricota; Caudoviricetes; Pantevenvirales; Kyanoviridae; Tefnutvirus; unclassified Tefnutvirus	Virus-host DB	Marine
>Synechococcus_phage_S-SM2	>Synechococcus_sp._WH_8017	Duplodnaviria; Heunggongvirae; Uroviricota; Caudoviricetes; Pantevenvirales; Kyanoviridae; Nilusvirus; Nilusvirus ssm2	Virus-host DB	Marine
>Synechococcus_phage_Syn9	>Synechococcus_sp._WH_8012	Duplodnaviria; Heunggongvirae; Uroviricota; Caudoviricetes; Pantevenvirales; Kyanoviridae; Ormenosvirus; Ormenosvirus syn9	Virus-host DB	Marine
>Synechococcus_phage_S-IOM18	>Synechococcus_sp._WH_7803	Duplodnaviria; Heunggongvirae; Uroviricota; Caudoviricetes; Pantevenvirales; Kyanoviridae; Tefnutvirus; Tefnutvirus siom18	NCBI	Marine
>Synechococcus_phage_S-RIM2	>Synechococcus_sp._WH_7803	Duplodnaviria; Heunggongvirae; Uroviricota; Caudoviricetes; Pantevenvirales; Kyanoviridae; Nerrivikvirus; Nerrivikvirus srim2	Virus-host DB	Marine
>Synechococcus_phage_S-BM1	>Synechococcus_sp._WH_7803	Duplodnaviria; Heunggongvirae; Uroviricota; Caudoviricetes; Pantevenvirales; Kyanoviridae; Nerrivikvirus; unclassified Nerrivikvirus	Virus-host DB	Marine
>Cyanophage_S-RIM32	>Synechococcus_sp._WH_7803	Duplodnaviria; Heunggongvirae; Uroviricota; Caudoviricetes; Pantevenvirales; Kyanoviridae; Bristolvirus; Bristolvirus rhodeisland	Crummett et al. 2016	Marine
>Synechococcus_virus_S-PRM1	>Synechococcus_sp._WH_7803	Duplodnaviria; Heunggongvirae; Uroviricota; Caudoviricetes; Pantevenvirales; Kyanoviridae; Makelovirus; Makelovirus prm1	Virus-host DB	Marine
>Synechococcus_phage_S-RIM8_A.HR5	>Synechococcus_sp._WH_7803	Duplodnaviria; Heunggongvirae; Uroviricota; Caudoviricetes; Pantevenvirales; Kyanoviridae; Neptunevirus; unclassified Neptunevirus	Crummett et al. 2016	Marine
>Synechococcus_phage_S-CAM9	>Synechococcus_sp._WH_7803	Duplodnaviria; Heunggongvirae; Uroviricota; Caudoviricetes; Pantevenvirales; Kyanoviridae; Kanaloavirus; Kanaloavirus scam9	Crummett et al. 2016	Marine
>Synechococcus_phage_S-WAM2	>Synechococcus_sp._WH_7803	Duplodnaviria; Heunggongvirae; Uroviricota; Caudoviricetes; Pantevenvirales; Kyanoviridae; Cymopoleiavirus; Cymopoleiavirus swam2	Crummett et al. 2016	Marine
>Synechococcus_phage_S-RSM4	>Synechococcus_sp._WH_7803	Duplodnaviria; Heunggongvirae; Uroviricota; Caudoviricetes; Pantevenvirales; Kyanoviridae; Gibbetvirus; Gibbetvirus rsm4	Virus-host DB	Marine
>Synechococcus_phage_S-M1	>Synechococcus_sp._WH_7803	Duplodnaviria; Heunggongvirae; Uroviricota; Caudoviricetes; Pantevenvirales; Kyanoviridae; Tefnutvirus; unclassified Tefnutvirus	Virus-host DB	Marine
>Synechococcus_phage_S-H9-1	>Synechococcus_sp._MW02	Duplodnaviria; Heunggongvirae; Uroviricota; Caudoviricetes; Pantevenvirales; Kyanoviridae; Scyllavirus; Scyllavirus aitchnine	Virus-host DB	Marine
>Synechococcus_phage_S-H38	>Synechococcus_sp._MW02	Duplodnaviria; Heunggongvirae; Uroviricota; Caudoviricetes; Pantevenvirales; Kyanoviridae; Yellowseavirus; Yellowseavirus thirtyeight	Virus-host DB	Marine
>Synechococcus_phage_S-CBM2	>Synechococcus_sp._CB0101	Duplodnaviria; Heunggongvirae; Uroviricota; Caudoviricetes; Pantevenvirales; Kyanoviridae; unclassified Kyanoviridae	Rong et al.2022, NCBI	Marine
>Streptomyces_phage_Shawty	>Streptomyces_platensis_MJ1A1	Duplodnaviria; Heunggongvirae; Uroviricota; Caudoviricetes; Colingsworthviridae; Lomovskayavirus; Lomovskayavirus shawty	Virus-host DB	Soil
>Streptomyces_phage_Alone3	>Streptomyces_lividans_JI_1326	Duplodnaviria; Heunggongvirae; Uroviricota; Caudoviricetes; unclassified Caudoviricetes	Virus-host DB	Soil
>Streptomyces_phage_Lilbooboo	>Streptomyces_griseus_ATCC_10137	Duplodnaviria; Heunggongvirae; Uroviricota; Caudoviricetes; Colingsworthviridae; Vashvirus; Vashvirus lilbooboo	NCBI, Virus-host DB	Soil
>Shigella_phage_SGF2	>Shigella_flexneri	Duplodnaviria; Heunggongvirae; Uroviricota; Caudoviricetes; Mktvariviridae; Gordonclarkvirinae; Kuravirus; Kuravirus SGF2	Virus-host DB	Clinical
>Rhodococcus_phage_Weasels2	>Rhodococcus_erythropolis	Duplodnaviria; Heunggongvirae; Uroviricota; Caudoviricetes; Weaselvirus; Weaselvirus weasel	Virus-host DB	Soil
>Pseudomonas_phage_O4	>Pseudomonas_aeruginosa_PAO1	Duplodnaviria; Heunggongvirae; Uroviricota; Caudoviricetes; Zobellviridae; Paundecimvirus; unclassified Paundecimvirus	Virus-host DB	Marine/Clinical
>Pseudomonas_phage_K4	>Pseudomonas_aeruginosa	Duplodnaviria; Heunggongvirae; Uroviricota; Caudoviricetes; Zobellviridae; Paundecimvirus; unclassified Paundecimvirus	Virus-host DB	Clinical/waste waters
>Pseudomonas_phage_IME180	>Pseudomonas_aeruginosa	Duplodnaviria; Heunggongvirae; Uroviricota; Caudoviricetes; Zobellviridae; Paundecimvirus; unclassified Paundecimvirus	Virus-host DB	Clinical/waste waters
>Geobacillus_virus_E3	>Parageobacillus_thermoglucosidasius	Duplodnaviria; Heunggongvirae; Uroviricota; Caudoviricetes; unclassified Caudoviricetes	Virus-host DB	Unknown
>Lysinibacillus_phage_vB_LfM_LysYB1	>Lysinibacillus_fusiformis	Duplodnaviria; Heunggongvirae; Uroviricota; Caudoviricetes; Herelleviridae; Spounavirinae; unclassified Spounavirinae	Virus-host DB	Unknown
>Halogranum_tailed_virus_1	>Halogranum_sp._SS5-1	Duplodnaviria; Heunggongvirae; Uroviricota; Caudoviricetes; Thumleimavirales; Halomagnusviridae; Hagravirus; Hagravirus capitaneum; Hagravirus HGTV1	Virus-host DB	Hypersaline solar saltern
>Gordonia_phage_GMA4	>Gordonia_malaquae_BEN700	Duplodnaviria; Heunggongvirae; Uroviricota; Caudoviricetes; unclassified Caudoviricetes	Virus-host DB	Freshwater puddle sediment
>Flavobacterium_phage_vB_FspM_immuto_2-6A	>Flavobacterium_sp._LMO8	Duplodnaviria; Heunggongvirae; Uroviricota; Caudoviricetes; Immutovirus; Immutovirus immuto	Virus-host DB	Marine
>Escherichia_phage_vB_EcoP_HC-25922	>Escherichia_sp._HC-25922	Duplodnaviria; Heunggongvirae; Uroviricota; Caudoviricetes; Mktvariviridae; Gordonclarkvirinae; Kuravirus; unclassified Kuravirus	GenomeNet	Clinical/Gut/waste waters
>Escherichia_phage_FS2B	>Escherichia_coli_PB2	Duplodnaviria; Heunggongvirae; Uroviricota; Caudoviricetes; Mktvariviridae; Gordonclarkvirinae; Kuravirus; unclassified Kuravirus	GenomeNet	Clinical/Gut/waste waters
>Escherichia_phage_vB_EcoP_SU7	>Escherichia_coli_O:139	Duplodnaviria; Heunggongvirae; Uroviricota; Caudoviricetes; Mktvariviridae; Gordonclarkvirinae; Suseptimavirus; Suseptimavirus SU7	GenomeNet	Clinical/Gut/waste waters
>Escherichia_phage_KBNP1711	>Escherichia_coli_KBP1711	Duplodnaviria; Heunggongvirae; Uroviricota; Caudoviricetes; Mktvariviridae; Gordonclarkvirinae; Nieuwekanaalvirus; Nieuwekanaalvirus KBNP1711	GenomeNet	Unknown
>Escherichia_phage_ECBP2	>Escherichia_coli_KBP135	Duplodnaviria; Heunggongvirae; Uroviricota; Caudoviricetes; Mktvariviridae; Gordonclarkvirinae; Suseptimavirus; Suseptimavirus ECBP2	NCBI	Avian gut
>Escherichia_phage_vB_EcoP_EcoN5	>Escherichia_coli_ATCC_25922	Duplodnaviria; Heunggongvirae; Uroviricota; Caudoviricetes; Mktvariviridae; Gordonclarkvirinae; Kuravirus; Kuravirus EcoN5	Virus-host DB	Freshwater/clinical
>Escherichia_phage_O18-011	>Escherichia_coli	Duplodnaviria; Heunggongvirae; Uroviricota; Caudoviricetes; Mktvariviridae; Gordonclarkvirinae; Kuravirus; Kuravirus O18011	Virus-host DB	Freshwater/clinical
>Escherichia_phage_E20-1	>Escherichia_coli	Duplodnaviria; Heunggongvirae; Uroviricota; Caudoviricetes; Mktvariviridae; Gordonclarkvirinae; Kuravirus; unclassified Kuravirus	Virus-host DB	Clinical/Gut/waste waters
>Escherichia_phage_vB_EcoP_WFI101126	>Escherichia_coli	Duplodnaviria; Heunggongvirae; Uroviricota; Caudoviricetes; Mktvariviridae; Gordonclarkvirinae; Kuravirus; Kuravirus WFI101126	Virus-host DB	Clinical/Gut/waste waters
>Cronobacter_phage_A24	>Cronobacter_turicensis_str._cro1541A1-1	Duplodnaviria; Heunggongvirae; Uroviricota; Caudoviricetes; Grimontviridae; Crifsvirus; Crifsvirus A24	Luo et al. 2021	Freshwater
>Cronobacter_phage_vB_CsaP_GAP52	>Cronobacter_turicensis_str._cro1541A1-1	Duplodnaviria; Heunggongvirae; Uroviricota; Caudoviricetes; Grimontviridae; Crifsvirus; Crifsvirus GAP52	Virus-host DB	Freshwater
>Chryseobacterium_phage_MA9V-1	>Chryseobacterium_indologenes	Duplodnaviria; Heunggongvirae; Uroviricota; Caudoviricetes; unclassified Caudoviricetes	Virus-host DB	Clinical/Gut/waste waters
>Chryseobacterium_phage_MA9V-2	>Chryseobacterium_indologenes	Duplodnaviria; Heunggongvirae; Uroviricota; Caudoviricetes; unclassified Caudoviricetes	Virus-host DB	Clinical/Gut/waste waters
>Burkholderia_phage_BcepSaruman	>Burkholderia_cenocepacia	Duplodnaviria; Heunggongvirae; Uroviricota; Caudoviricetes; Sarumanvirus; Sarumanvirus bcepsaruman	Virus-host DB	Soil
>Burkholderia_phage_BcepSauron	>Burkholderia_cenocepacia	Duplodnaviria; Heunggongvirae; Uroviricota; Caudoviricetes; Sarumanvirus; Sarumanvirus bcepsauron	Virus-host DB	Soil
>Brevibacillus_phage_Sundance	>Brevibacillus_laterosporus_BGSC_40A1	Duplodnaviria; Heunggongvirae; Uroviricota; Caudoviricetes; unclassified Caudoviricetes	Virus-host DB	Honey bees
>Bacillus_phage_AvesoBmore	>Bacillus_thuringiensis_subsp._Kurstaki	Duplodnaviria; Heunggongvirae; Uroviricota; Caudoviricetes; Herelleviridae; Bastillevirinae; Bequatrovirus; Bequatrovirus avesobmore	Virus-host DB	Soil
>Bacillus_phage_Spock	>Bacillus_thuringiensis_subsp._Kurstaki	Duplodnaviria; Heunggongvirae; Uroviricota; Caudoviricetes; Herelleviridae; Bastillevirinae; Bequatrovirus; Bequatrovirus spock	NCBI	Soil
>Bacillus_phage_SageFayge	>Bacillus_thuringiensis_subsp._Kurstaki	Duplodnaviria; Heunggongvirae; Uroviricota; Caudoviricetes; Herelleviridae; Bastillevirinae; Wphvirus; Wphvirus megatron	Virus-host DB	Unknown
>Bacillus_phage_Zuko	>Bacillus_thuringiensis_subsp._Kurstaki	Duplodnaviria; Heunggongvirae; Uroviricota; Caudoviricetes; Herelleviridae; Bastillevirinae; Wphvirus; unclassified Wphvirus	Virus-host DB	Soil
>Bacillus_phage_Chotacabras	>Bacillus_thuringiensis_subsp._Kurstaki	Duplodnaviria; Heunggongvirae; Uroviricota; Caudoviricetes; Herelleviridae; Bastillevirinae; Bequatrovirus; unclassified Bequatrovirus	Virus-host DB	Soil
>Bacillus_phage_Janet	>Bacillus_thuringiensis_subsp._Kurstaki	Duplodnaviria; Heunggongvirae; Uroviricota; Caudoviricetes; Herelleviridae; Bastillevirinae; Bastillevirus; unclassified Bastillevirus	NCBI	Soil
>Bacillus_phage_OTooleKemple52	>Bacillus_thuringiensis_subsp._Kurstaki	Duplodnaviria; Heunggongvirae; Uroviricota; Caudoviricetes; Herelleviridae; Bastillevirinae; Bastillevirus; unclassified Bastillevirus	Virus-host DB	Soil
>Bacillus_phage_Tomato	>Bacillus_thuringiensis_subsp._Kurstaki	Duplodnaviria; Heunggongvirae; Uroviricota; Caudoviricetes; Herelleviridae; Bastillevirinae; Wphvirus; unclassified Wphvirus	Virus-host DB	Unknown
>Bacillus_phage_DIGNKC	>Bacillus_thuringiensis_subsp._Kurstaki	Duplodnaviria; Heunggongvirae; Uroviricota; Caudoviricetes; Herelleviridae; Bastillevirinae; Wphvirus; unclassified Wphvirus	Virus-host DB	Soil
>Bacillus_phage_Riley	>Bacillus_thuringiensis	Duplodnaviria; Heunggongvirae; Uroviricota; Caudoviricetes; Herelleviridae; Bastillevirinae; Bequatrovirus; Bequatrovirus riley	Virus-host DB	Soil
>Bacillus_phage_Bubs	>Bacillus_thuringiensis	Duplodnaviria; Heunggongvirae; Uroviricota; Caudoviricetes; Herelleviridae; Bastillevirinae; Wphvirus; unclassified Wphvirus	Virus-host DB	Soil
>Bacillus_phage_Evoli	>Bacillus_subtilis_str._168	Duplodnaviria; Heunggongvirae; Uroviricota; Caudoviricetes; Herelleviridae; Bastillevirinae; Bastillevirus; Bastillevirus evoli	Virus-host DB	Soil
>Bacillus_phage_vB_BcgM	>Bacillus_mycoides	Duplodnaviria; Heunggongvirae; Uroviricota; Caudoviricetes; Herelleviridae; Bastillevirinae; Bequatrovirus; unclassified Bequatrovirus	Virus-host DB	Soil/sheep manure
>Bacillus_phage_B5S	>Bacillus_cereus	Duplodnaviria; Heunggongvirae; Uroviricota; Caudoviricetes; Herelleviridae; Bastillevirinae; Bequatrovirus; Bequatrovirus B4	Virus-host DB	Unknown
>Bacillus_phage_W.Ph.	>Bacillus_cereus	Duplodnaviria; Heunggongvirae; Uroviricota; Caudoviricetes; Herelleviridae; Bastillevirinae; Wphvirus; Wphvirus WPh	Virus-host DB	Unknown
>Bacillus_phage_vB_BceM_WH1	>Bacillus_cereus	Duplodnaviria; Heunggongvirae; Uroviricota; Caudoviricetes; unclassified Caudoviricetes	Virus-host DB	Unknown
>Bacillus_phage_Bastille	>Bacillus_cereus	Duplodnaviria; Heunggongvirae; Uroviricota; Caudoviricetes; Herelleviridae; Bastillevirinae; Bastillevirus; Bastillevirus bastille	Virus-host DB	Unknown
>Bacillus_phage_Kirov	>Bacillus_cereus	Duplodnaviria; Heunggongvirae; Uroviricota; Caudoviricetes; Andregratiavirinae; Kirovvirus; Kirovvirus kirov	Virus-host DB	Soil
>Bacillus_phage_vB_BanS_Nate	>Bacillus_anthracis_Sterne	Duplodnaviria; Heunggongvirae; Uroviricota; Caudoviricetes; Joanripponvirinae; Natevirus; Natevirus nate	Virus-host DB	Soil
>Bacillus_phage_BJ4	>Bacillus_anthracis_Sterne	Duplodnaviria; Heunggongvirae; Uroviricota; Caudoviricetes; Herelleviridae; Bastillevirinae; Wphvirus; unclassified Wphvirus	Virus-host DB	Unknown
>Bacillus_phage_vB_BanH_JarJar	>Bacillus_anthracis_Sterne	Duplodnaviria; Heunggongvirae; Uroviricota; Caudoviricetes; Herelleviridae; Bastillevirinae; Bequatrovirus; unclassified Bequatrovirus	NCBI	Soil
>Acinetobacter_phage_vB_AbaM_phiAbaA1	>Acinetobacter_baumannii	Duplodnaviria; Heunggongvirae; Uroviricota; Caudoviricetes; Saclayvirus; unclassified Saclayvirus	Virus-host DB	Clinical
>Acinetobacter_phage_vB_AbaM_P1	>Acinetobacter_baumannii	Duplodnaviria; Heunggongvirae; Uroviricota; Caudoviricetes; Saclayvirus; unclassified Saclayvirus	Virus-host DB	Clinical/waste waters
>Acinetobacter_phage_vB_AbaM_B09_Aci05	>Acinetobacter_baumannii	Duplodnaviria; Heunggongvirae; Uroviricota; Caudoviricetes; Saclayvirus; Saclayvirus Aci05	Virus-host DB	Clinical/waste waters
>Acinetobacter_phage_vB_AbaM_D22	>Acinetobacter_baumannii	Duplodnaviria; Heunggongvirae; Uroviricota; Caudoviricetes; Saclayvirus; unclassified Saclayvirus	Virus-host DB	Clinical/waste waters
>Acinetobacter_phage_vB_AbaM_B09_Aci01-1	>Acinetobacter_baumannii	Duplodnaviria; Heunggongvirae; Uroviricota; Caudoviricetes; Saclayvirus; Saclayvirus Aci011	Virus-host DB	Clinical/waste waters
