## Supplementary material for "Cyanophage thioredoxin and virulence enhancer genes differentially contribute to phage fitness and infection of marine *Synechococcus*": Table S3 - extensive and representative thioredoxin

### Sheet: Table S3A - Occurrence in all
Table S3A - Thioredoxin and Cve occurrence and overlap All cyanophages identified to have Syn5 thioredoxin and/or Cve homologs by BLAST search
Phage	family	thioredoxin	Cve	overlap
Cyanophage S-TIM5	TIM5-like	no	yes
Synechococcus phage S-CRES2	cyanosiphoviruses	no	yes
Cyanophage PSS2	cyanosiphoviruses	no	yes
Synechococcus phage Syn5	T7-like	yes	yes	yes
Synechococcus T7-like virus S-TIP28	T7-like	yes	yes	yes
Synechococcus phage P60	T7-like	yes	no
Synechococcus phage S-CBP42	T7-like	yes	no
Synechococcus phage S-RS29	T4-like	yes	no
Synechococcus phage S-8S55	T4-like	yes	yes	no
Synechococcus phage S-H35	T4-like	yes	no
Synechococcus phage S-8S29	T4-like	yes	no
Synechococcus phage S-H9-2	T4-like	yes	yes	no
Synechococcus phage S-8S53	T4-like	yes	no
Synechococcus phage S-H25	T4-like	yes	yes	no
Synechococcus phage S-SM2	T4-like	yes	yes	no
Synechococcus phage Syn9	T4-like	yes	yes	no
Synechococcus phage S-IOM18	T4-like	yes	yes	no
Synechococcus phage S-RIM2	T4-like	yes	yes	no
Synechococcus phage S-BM1	T4-like	yes	no
Cyanophage S-RIM32	T4-like	yes	yes	no
Synechococcus virus S-PRM1	T4-like	yes	no
Synechococcus phage S-RIM8	T4-like	yes	yes	no
Synechococcus phage S-CAM9	T4-like	yes	yes	no
Synechococcus phage S-WAM2	T4-like	yes	no
Synechococcus phage S-RSM4	T4-like	yes	no
Synechococcus phage S-M1	T4-like	yes	yes	no
Synechococcus phage S-H9-1	T4-like	yes	yes	no
Synechococcus phage S-H38	T4-like	yes	yes	no
Synechococcus phage S-CBM2	T4-like	yes	yes	no
Prochlorococcus phage P-SSM2	T4-like	no	yes
Synechococcus phage Syn19	T4-like	no	yes
Prochlorococcus phage MED4-213	T4-like	no	yes
Cyanophage P-RSM6	T4-like	no	yes
Synechococcus phage S-CAM1	T4-like	no	yes
Synechococcus phage S-SRM01	T4-like	no	yes
Synechococcus phage S-B68	T4-like	no	yes
Synechococcus phage SynMITS9220M01	T4-like	no	yes
Synechococcus phage S-CREM2	T4-like	no	yes
Synechococcus phage S-SZBM1	T4-like	no	yes
Synechococcus phage S-N03	T4-like	no	yes
Synechococcus phage Bellamy	T4-like	no	yes
Synechococcus phage ACG-2014f_Syn7803US26	T4-like	no	yes
Synechococcus phage S-H34	T4-like	no	yes
Synechococcus phage DSL-LC03	T4-like	no	yes
Synechococcus phage S-SKS1	T4-like	no	yes
Prochlorococcus phage P-SSM4	T4-like	no	yes
Prochlorococcus phage P-SSM3	T4-like	no	yes
Synechococcus phage S-CAM7	T4-like	no	yes
Synechococcus phage S-T4	T4-like	no	yes
Synechococcus phage S-SSM4	T4-like	no	yes
Cyanophage S-SSM2	T4-like	no	yes
Synechococcus phage DSL-LC02	T4-like	no	yes
Cyanophage S-TIM4	T4-like	no	yes
Synechococcus phage S-CAM4	T4-like	no	yes
Synechococcus phage S-SCSM1	T4-like	no	yes
Synechococcus phage S-SM1	T4-like	no	yes
Cyanophage S-RIM12_Sn_07_0910	T4-like	no	yes
Synechococcus phage S-CAM3	T4-like	no	yes
Synechococcus phage S-SSM7	T4-like	no	yes
Cyanophage S-RIM44	T4-like	no	yes
Synechococcus phage S-SSM5	T4-like	no	yes
Synechococcus phage S-CAM8	T4-like	no	yes
Synechococcus phage S-MbCM6	T4-like	no	yes
Synechococcus phage S-H68	T4-like	no	yes
Cyanophage S-RIM4	T4-like	no	yes
Synechococcus phage S-WAM1	T4-like	no	yes
Synechococcus phage S-CAM4	T4-like	no	yes
Synechococcus phage S-PM2	T4-like	no	yes
Synechococcus phage S-CREM1	T4-like	no	yes
Cyanophage Syn2	T4-like	no	yes
Synechococcus phage S-BM3	T4-like	no	yes
Synechococcus phage ACG-2014b	T4-like	no	yes
Synechococcus phage S-CAM1	T4-like	no	yes
Synechococcus phage S-MS29	T4-like	no	yes
Synechococcus phage ACG-2014a	T4-like	no	yes
Synechococcus phage S-P4	T4-like	no	yes
Synechococcus phage S-CAM22	T4-like	no	yes
Synechococcus phage ACG-2014h	T4-like	no	yes
Synechococcus phage ACG-2014d	T4-like	no	yes

### Sheet: Table S3B - Representatives
Table S3B - Thioredoxin and Cve in representative T4-like cyanophages A collection of 36 isolates that represent the known diversity (Crummett et al. (21))
Phage	thioredoxin	Cve
Synechococcus phage S-SM2	yes	yes
Synechococcus phage Syn9	yes	yes
Synechococcus phage S-RIM2	yes	yes
Cyanophage S-RIM32	yes	yes
Synechococcus phage S-RIM8	yes	yes
Synechococcus phage S-CAM9	yes	yes
Synechococcus phage S-WAM2	yes	no
Prochlorococcus phage MED4-213	no	yes
Cyanophage P-RSM6	no	yes
Synechococcus phage S-CAM1	no	yes
Prochlorococcus phage P-SSM3	no	yes
Synechococcus phage S-CAM7	no	yes
Synechococcus phage S-SSM4	no	yes
Cyanophage S-SSM2	no	yes
Synechococcus phage S-CAM4	no	yes
Synechococcus phage S-SM1	no	yes
Synechococcus phage S-CAM3	no	yes
Cyanophage S-RIM44	no	yes
Synechococcus phage S-SSM5	no	yes
Synechococcus phage S-CAM8	no	yes
Synechococcus phage S-WAM1	no	yes
Synechococcus phage S-CAM4	no	yes
Synechococcus phage S-PM2	no	yes
Cyanophage Syn2	no	yes
Synechococcus phage S-CAM1	no	yes
Synechococcus phage S-CAM22	no	yes
Cyanophage S-RIM50	no	no
Synechococcus phage Syn30	no	no
Synechococcus phage Syn33	no	no
Cyanophage S-ShM2	no	no
Cyanophage P-RSM1	no	no
Prochlorococcus phage P-HM1	no	no
Prochlorococcus phage P-HM2	no	no
Prochlorococcus phage P-RSM4	no	no
Prochlorococcus phage P-SSM7	no	no
Cyanophage P-RSM3	no	no
Number of phages with gene present	7	25
Percent of phages with gene present	19.4444	69.4444
